# Robust transcriptional profiling and identification of differentially expressed genes with low input RNA sequencing of adult hippocampal neural stem and progenitor populations

**DOI:** 10.1101/2021.11.07.467608

**Authors:** Jiyeon K. Denninger, Logan A. Walker, Xi Chen, Altan Turkoglu, Alex Pan, Zoe Tapp, Sakthi Senthilvelan, Raina Rindani, Olga Kokiko-Cochran, Ralf Bundschuh, Pearlly Yan, Elizabeth D. Kirby

## Abstract

Multipotent neural stem cells (NSCs) are found in several isolated niches of the adult mammalian brain where they have unique potential to assist in tissue repair. Modern transcriptomics offer high-throughput methods for identifying disease or injury associated gene expression signatures in endogenous adult NSCs, but they require adaptation to accommodate the rarity of NSCs. Bulk RNA sequencing (RNAseq) of NSCs requires pooling several mice, which impedes application to labor-intensive injury models. Alternatively, single cell RNAseq can profile hundreds to thousands of cells from a single mouse and is increasingly used to study NSCs. The consequences of the low RNA input from a single NSC on downstream identification of differentially expressed genes (DEGs) remains largely unexplored. Here, to clarify the role that low RNA input plays in NSC DEG identification, we directly compared DEGs in an oxidative stress model of cultured NSCs by bulk and single cell sequencing. While both methods yielded DEGs that were replicable, single cell sequencing DEGs derived from genes with higher relative transcript counts compared to all detected genes and exhibited smaller fold changes than DEGs identified by bulk RNAseq. The loss of high fold-change DEGs in the single cell platform presents an important limitation for identifying disease-relevant genes. To facilitate identification of such genes, we determined an RNA-input threshold that enables transcriptional profiling of NSCs comparable to standard bulk sequencing and used it to establish a workflow for in vivo profiling of endogenous NSCs. We then applied this workflow to identify DEGs after lateral fluid percussion injury, a labor-intensive animal model of traumatic brain injury. Our work suggests that single cell RNA sequencing may underestimate the diversity of pathologic DEGs but population level transcriptomic analysis can be adapted to capture more of these DEGs with similar efficacy and diversity as standard bulk sequencing. Together, our data and workflow will be useful for investigators interested in understanding and manipulating adult hippocampal NSC responses to various stimuli.
