## Supplementary Table 3 for "Robust transcriptional profiling and identification of differentially expressed genes with low input RNA sequencing of adult hippocampal neural stem and progenitor populations"

### Sheet: NSC v IPC DEGs
Supplementary Table 3: DEGs between NSCs and IPCs from adult mouse DGs
*positive fold change means higher in NSCs
geneID	baseMean	log2FoldChange	lfcSE	stat	pvalue	padj
Evc	37.0749	8.41558	1.72287	4.88463	1.03621e-06	3.88241e-05
H2-Q4	14.0866	3.39487	1.18113	2.87426	0.0040497	0.0365723
Sp100	1279.53	2.37162	0.220166	10.772	4.66812e-27	9.35725e-24
Slc16a4	1712.6	2.17177	0.317735	6.83516	8.19111e-12	1.21623e-09
Cyyr1	2732.16	2.1113	0.220668	9.56775	1.0926e-21	1.46008e-18
Cd93	2063.02	2.08194	0.261781	7.95299	1.82067e-15	6.6355e-13
Slc40a1	3557.58	2.06648	0.29835	6.92637	4.3179e-12	7.14726e-10
Ctla2a	2333.2	2.01722	0.317572	6.35199	2.12549e-10	2.18489e-08
Ctsh	2896.03	2.0158	0.166728	12.0903	1.18804e-33	4.76284e-30
Mal	799.897	2.00987	0.275021	7.30805	2.71053e-13	7.24435e-11
Psmb9	341.9	1.93485	0.379756	5.09499	3.48769e-07	1.51762e-05
Pglyrp1	1907.48	1.93222	0.239472	8.06868	7.10621e-16	3.16542e-13
Cd59a	977.548	1.89241	0.380313	4.97593	6.49363e-07	2.50317e-05
Snord35b	79.4004	1.88802	0.556974	3.38978	0.000699491	0.00941026
Hexb	2085.32	1.88367	0.339096	5.55499	2.77634e-08	1.63682e-06
Apod	2115.32	1.87759	0.34951	5.37207	7.78367e-08	4.0006e-06
9430020K01Rik	4519.87	1.86	0.245455	7.57775	3.51608e-14	1.0843e-11
Pecam1	2398.09	1.84722	0.373189	4.94982	7.42836e-07	2.83622e-05
Cdkn1a	1447.87	1.81014	0.262888	6.88557	5.75551e-12	8.87455e-10
Cd34	5354.95	1.80217	0.249605	7.22006	5.19639e-13	1.15735e-10
Il2rg	1338.34	1.78608	0.349399	5.11187	3.18987e-07	1.42091e-05
Tpm2	1785.3	1.78295	0.325631	5.47536	4.36613e-08	2.43109e-06
Fxyd5	2697.2	1.7705	0.295436	5.99284	2.06209e-09	1.58979e-07
Jam2	2165.09	1.75422	0.212491	8.25552	1.51248e-16	8.66216e-14
Lsr	1423.03	1.74929	0.271043	6.45392	1.08996e-10	1.24847e-08
Ptrf	3915.7	1.73533	0.278271	6.23611	4.48583e-10	4.32407e-08
Pltp	20331.7	1.72909	0.211049	8.19285	2.55107e-16	1.27841e-13
Sox18	1147.59	1.71543	0.398587	4.30378	1.67911e-05	0.000474054
Ly6c2	1048.86	1.71299	0.310576	5.51552	3.47748e-08	1.9916e-06
Capg	716.456	1.70804	0.286662	5.95839	2.54736e-09	1.92686e-07
Srgn	2157.87	1.69239	0.202276	8.36673	5.92386e-17	3.95812e-14
Slc38a5	3667.05	1.68079	0.320298	5.24757	1.5412e-07	7.44418e-06
Copz2	716.79	1.67034	0.328152	5.09014	3.57806e-07	1.51762e-05
Gsta4	1674.43	1.66824	0.264793	6.30019	2.97282e-10	2.97951e-08
Cav2	2925.22	1.66472	0.261742	6.36015	2.01551e-10	2.12637e-08
Ablim1	1357.83	1.65737	0.351162	4.71968	2.36218e-06	7.89165e-05
St3gal6	1808.59	1.63946	0.278549	5.88571	3.96344e-09	2.73956e-07
Anxa3	3931.5	1.63659	0.247286	6.61818	3.63648e-11	4.55583e-09
Crip1	2504.4	1.62609	0.239027	6.80295	1.02499e-11	1.46757e-09
Slco1a4	12739.3	1.62491	0.286877	5.66413	1.47771e-08	9.25646e-07
Flt1	3765.25	1.62418	0.409437	3.96686	7.28244e-05	0.00156125
Adgrf5	1302.44	1.62128	0.323164	5.01691	5.25102e-07	2.10513e-05
Adgrl4	4139.59	1.62084	0.325593	4.97812	6.42055e-07	2.49903e-05
Hist1h2ah	370.254	1.61884	0.416859	3.88341	0.000103001	0.00207503
Itm2a	41126.5	1.61135	0.222563	7.23997	4.48783e-13	1.12448e-10
Arl4a	5243.67	1.60779	0.232276	6.92188	4.45701e-12	7.14726e-10
Hist1h2ag	524.452	1.60773	0.404665	3.97298	7.09789e-05	0.00152986
Paqr5	1318.01	1.6005	0.430102	3.72121	0.000198269	0.003613
Ceacam1	1224.8	1.58823	0.289225	5.49134	3.98891e-08	2.25233e-06
Ly6c1	18540.7	1.57797	0.21894	7.20731	5.707e-13	1.20418e-10
Hist1h2ao	692.732	1.56841	0.381756	4.10841	3.98399e-05	0.000945077
Ly6a	11033.6	1.56077	0.235265	6.63408	3.26526e-11	4.22271e-09
Hist1h2ap	1272.26	1.56027	0.366427	4.25807	2.06197e-05	0.000558542
Slc2a1	3124.81	1.55651	0.242726	6.41263	1.4303e-10	1.54975e-08
Ocln	1774.53	1.53556	0.348656	4.40423	1.0616e-05	0.000317609
Bst2	587.744	1.53272	0.260108	5.8926	3.80155e-09	2.7215e-07
Lgals9	2167.89	1.52824	0.306166	4.99154	5.99005e-07	2.35433e-05
Sgms1	3252.75	1.51165	0.263119	5.74512	9.18548e-09	6.24145e-07
Cldn5	12071.8	1.50481	0.26601	5.65698	1.54055e-08	9.50166e-07
Gm16897	365.476	1.4999	0.428098	3.50364	0.000458945	0.00677962
Hspa1a	901.116	1.49883	0.382479	3.91872	8.90195e-05	0.00185875
Slc16a1	1300.69	1.46516	0.399517	3.66733	0.000245096	0.00427214
Bsg	92134	1.45379	0.217125	6.69565	2.14713e-11	2.86928e-09
Emcn	3304.2	1.44643	0.172162	8.40156	4.40593e-17	3.53267e-14
Rtp4	1212.72	1.44056	0.317382	4.53888	5.65533e-06	0.000175754
Slco1c1	7886.94	1.43578	0.238542	6.01899	1.75507e-09	1.43593e-07
Prkcdbp	1727.83	1.4355	0.265724	5.40223	6.58164e-08	3.47623e-06
Pls3	4447.7	1.43389	0.239001	5.99951	1.97918e-09	1.58691e-07
Wfdc1	3511.37	1.41822	0.32236	4.39948	1.0851e-05	0.000322235
Nostrin	1176.33	1.41282	0.291297	4.85008	1.23409e-06	4.4977e-05
Tmem88	778.498	1.40894	0.280823	5.01719	5.24319e-07	2.10513e-05
Ly6e	18349.2	1.39457	0.186061	7.49524	6.61754e-14	1.89498e-11
Far2	1621.36	1.39108	0.319606	4.35247	1.34611e-05	0.000385468
Gm15738	136.953	1.38584	0.421981	3.28413	0.00102299	0.0124656
Abcg2	4914.5	1.38506	0.241465	5.73606	9.69052e-09	6.36874e-07
Eng	1433.22	1.36982	0.259281	5.28313	1.26995e-07	6.20883e-06
Egfl7	4222.88	1.36142	0.309095	4.40453	1.06011e-05	0.000317609
Id3	6675.5	1.3501	0.227878	5.92467	3.1293e-09	2.32322e-07
Xaf1	865.85	1.34507	0.369537	3.63987	0.000272776	0.00450407
Icam2	1672.93	1.34326	0.287204	4.67702	2.91071e-06	9.48702e-05
Polk	931.479	1.33842	0.359956	3.71827	0.000200589	0.00363873
Id1	1549.62	1.33089	0.280545	4.74395	2.09587e-06	7.12062e-05
Tfrc	1144.26	1.3283	0.283345	4.68792	2.75995e-06	9.06936e-05
Sptbn1	3095.01	1.31682	0.189908	6.93397	4.09193e-12	7.13242e-10
Gimap6	2106.45	1.29241	0.247519	5.22145	1.77529e-07	8.27573e-06
F11r	1504.5	1.29133	0.283845	4.5494	5.37979e-06	0.000168497
C130074G19Rik	324.924	1.29027	0.421162	3.06359	0.00218695	0.0229515
Tapbp	672.7	1.2887	0.23699	5.43777	5.39511e-08	2.96288e-06
Lef1	788.745	1.28571	0.232953	5.51919	3.40557e-08	1.97868e-06
Ucp2	1888.72	1.26729	0.278118	4.55666	5.19732e-06	0.000164063
Nxpe4	1147.66	1.26182	0.288381	4.37555	1.21129e-05	0.000354458
Pcp4l1	4763.93	1.25657	0.260151	4.83015	1.36428e-06	4.92739e-05
AW112010	846.047	1.25507	0.355459	3.53083	0.000414251	0.00626692
Degs2	2519.37	1.24829	0.307175	4.06378	4.82845e-05	0.00109363
Ccna2	607.767	1.24513	0.369146	3.37299	0.000743562	0.00974564
H2-K1	2075.44	1.2338	0.277962	4.43874	9.04861e-06	0.000274817
Cib1	661.621	1.22503	0.35846	3.41748	0.000632036	0.00868266
Efna1	978.64	1.22214	0.376152	3.24906	0.00115787	0.0138564
Ushbp1	765.094	1.21827	0.362902	3.35702	0.00078788	0.0101212
Atox1	2452.9	1.21671	0.173854	6.99847	2.58779e-12	4.71565e-10
B2m	5387.36	1.21239	0.194462	6.23457	4.53008e-10	4.32407e-08
Nmi	608.787	1.21225	0.333738	3.63233	0.00028087	0.00461479
H2-T23	1430.98	1.2029	0.349968	3.43717	0.000587836	0.00821127
Clic4	1741.22	1.18921	0.303056	3.92406	8.70693e-05	0.00182754
Ets1	2678.57	1.18639	0.297485	3.98807	6.66125e-05	0.00145136
Slc38a3	1496.52	1.18513	0.257828	4.59658	4.29484e-06	0.000136651
Maoa	2852.56	1.17976	0.233116	5.06081	4.17486e-07	1.74344e-05
Vim	2476.24	1.17832	0.15406	7.64846	2.03403e-14	6.79536e-12
Ostf1	1986.29	1.14522	0.190089	6.02463	1.69498e-09	1.41566e-07
B4galt4	1286.77	1.13556	0.332296	3.41732	0.000632411	0.00868266
Csrp2	764.961	1.12881	0.333533	3.3844	0.000713348	0.00946957
Sh3glb1	892.239	1.12598	0.2875	3.91645	8.98641e-05	0.00185939
Jun	1393.17	1.11891	0.308904	3.62218	0.00029213	0.0047802
Fcgrt	4428.89	1.11743	0.181452	6.15827	7.3543e-10	6.70077e-08
Slc31a1	2765.55	1.11152	0.181119	6.13697	8.41097e-10	7.33034e-08
Myl6	10243.7	1.10036	0.121658	9.04466	1.50128e-19	1.50466e-16
Anxa2	2706.27	1.09535	0.208912	5.24313	1.57878e-07	7.53493e-06
Lims2	2457.09	1.08271	0.306251	3.53537	0.000407205	0.00623046
C330006A16Rik	626.978	1.07189	0.273809	3.91472	9.05087e-05	0.00185939
Ccnd3	1531.96	1.06928	0.19154	5.58256	2.36998e-08	1.4181e-06
Dusp3	1136.45	1.06874	0.272947	3.91556	9.01928e-05	0.00185939
S100a11	711.729	1.06147	0.196496	5.40201	6.59001e-08	3.47623e-06
Grap	1750.11	1.05926	0.342102	3.09634	0.00195927	0.0210582
Lipa	1185.74	1.05853	0.312593	3.3863	0.000708408	0.00943524
Ccdc85b	1050.58	1.05478	0.248743	4.24045	2.23067e-05	0.000592237
Sypl	2334.72	1.03921	0.207347	5.01193	5.38862e-07	2.13891e-05
Slc22a8	7376.91	1.03536	0.144588	7.16072	8.02531e-13	1.60867e-10
Nfkbia	5499.65	1.03274	0.245552	4.20577	2.60194e-05	0.000673754
Rpa2	1217.65	1.02984	0.247935	4.15368	3.2717e-05	0.00080546
Esam	6253.19	1.02728	0.243939	4.2112	2.54015e-05	0.000665585
Junb	1002.65	1.0195	0.280085	3.63998	0.000272654	0.00450407
Sri	3570.11	1.0114	0.187322	5.39927	6.6911e-08	3.48372e-06
Utrn	1839.28	1.01087	0.3621	2.79169	0.00524332	0.0437008
Bcam	736.568	1.00704	0.338118	2.97836	0.00289798	0.0281307
Stmn4	1040.05	-1.00699	0.194776	-5.16998	2.34113e-07	1.06654e-05
Reep2	498.381	-1.01148	0.243878	-4.1475	3.36132e-05	0.00082168
St7	1476.02	-1.02081	0.294547	-3.4657	0.000528852	0.00750614
Fgfr1	1138.68	-1.02513	0.324872	-3.15549	0.00160228	0.0178929
Casq2	1451.36	-1.04073	0.322838	-3.22369	0.00126551	0.0149218
Syngr3	1005.4	-1.04189	0.281993	-3.69473	0.000220123	0.00390474
Chp1	833.035	-1.06538	0.298025	-3.57479	0.000350508	0.00555891
Tsen2	785.968	-1.06849	0.245374	-4.35452	1.33356e-05	0.000384623
Ikbkap	631.802	-1.07751	0.309518	-3.48125	0.000499088	0.00726315
Ncs1	1340.51	-1.08521	0.312207	-3.47594	0.000509069	0.00734122
Tubb3	6931.68	-1.08635	0.2154	-5.0434	4.57336e-07	1.89016e-05
Stmn2	2621.27	-1.1105	0.323529	-3.43246	0.000598129	0.00832603
Pnck	903.262	-1.11318	0.392321	-2.83741	0.00454808	0.0395516
Nsun2	847.863	-1.11589	0.338566	-3.29592	0.00098101	0.0120976
Cd24a	4973.15	-1.1188	0.235314	-4.7545	1.98943e-06	6.81676e-05
Flrt3	1035.2	-1.15469	0.369168	-3.12782	0.00176106	0.0192373
Ppp2r2b	2043.41	-1.15589	0.304332	-3.79813	0.00014579	0.00277
Apba2	961.575	-1.15596	0.250746	-4.61009	4.02494e-06	0.000129088
Calb2	8628.28	-1.15776	0.180171	-6.4259	1.31088e-10	1.45981e-08
Sod3	6663.72	-1.1732	0.229794	-5.10545	3.30017e-07	1.45389e-05
Plppr3	865.337	-1.2093	0.375685	-3.21891	0.00128677	0.0150838
Nedd4l	1021.28	-1.21271	0.331506	-3.65818	0.000254012	0.00438937
Itsn1	1100.69	-1.21572	0.202857	-5.993	2.06003e-09	1.58979e-07
Mnd1	195.505	-1.22989	0.4474	-2.74897	0.00597825	0.0481261
Lhfp	889.276	-1.23526	0.341215	-3.62017	0.000294409	0.00479791
Adap2	427.441	-1.23762	0.365346	-3.38752	0.000705272	0.00943524
Vtn	38431.1	-1.24691	0.155867	-7.99985	1.24575e-15	4.99421e-13
Afap1	1275.31	-1.2847	0.339063	-3.78898	0.000151269	0.00283381
P2ry14	4525.94	-1.32784	0.213211	-6.22784	4.72899e-10	4.40896e-08
Gpr85	817.967	-1.33194	0.345591	-3.8541	0.000116155	0.00228267
Prox1	2246.27	-1.3724	0.321525	-4.2684	1.96881e-05	0.000540613
Ace2	1886.54	-1.39393	0.334344	-4.16914	3.05746e-05	0.000775783
Ndrg4	1050.2	-1.40668	0.365484	-3.84881	0.000118694	0.00232118
Apbb1	1956	-1.41783	0.291758	-4.85961	1.17617e-06	4.3364e-05
Rwdd3	523.203	-1.42051	0.289792	-4.90184	9.49424e-07	3.59079e-05
Zfp566	610.729	-1.43498	0.471588	-3.04287	0.00234331	0.0240881
Exosc10	1052.33	-1.46295	0.394333	-3.70993	0.000207315	0.00372219
Atp13a5	4202.17	-1.46803	0.288461	-5.08917	3.59627e-07	1.51762e-05
Art3	4028.33	-1.49698	0.20728	-7.222	5.12266e-13	1.15735e-10
Kcnj8	5403.02	-1.64829	0.252164	-6.53659	6.29379e-11	7.42112e-09
Nodal	517.269	-1.72126	0.338218	-5.08921	3.59557e-07	1.51762e-05
Slc6a20a	3737.06	-1.73571	0.332385	-5.22201	1.76995e-07	8.27573e-06
Gm7265	13.5998	-6.89596	2.43882	-2.82758	0.00469013	0.0404883
