## Supplementary Table 5 for "Robust transcriptional profiling and identification of differentially expressed genes with low input RNA sequencing of adult hippocampal neural stem and progenitor populations"

### Sheet: Materials
Supplementary Table 5: List of Reagents for FACS, Histology and qRT-PCR
FACS antibodies	Manufacturer	Catalog Number	Working Dilution
CD45-APC	BD Biosciences	561018	1:100
CD31-APC	BD Biosciences	561814	1:100
O1-eFluor660	Thermo Fisher/eBioscience	5065082	1:100
O4-APC	R&D	FAB1326A	1:100
GLAST-PE	Miltenyi Biotec	130-098-804	1:50
Hoechst	Thermo Fisher	33342	1:10000
Histology antibodies	Manufacturer	Catalog Number	Working Dilution
rabbit anti-GFAP	Dako	Z0334	1:1000
rat anti-SOX2	Affymaetric eBioscience	14-9811	1:1000
rat anti-CD31	BD Pharmingen	550274	1:100
mouse anti-OLIG2	EMD Millipore	MABN50	1:1000
rabbit anti-DCX	Santa Cruz	sc8066	1:100
mouse anti-NEUN	EMD Millipore	MAB377	1:1000
Donkey anti-rabbit Alexa 555	Fisher	A31572	1:1000
Donkey anti-mouse Alexa555	Fisher	A31570	1:500
Donkey anti-mouse Alexa647	Fisher	A31571	1:500
Donkey anti-rat Alexa647	Fisher	NC0692397	1:500-1:1000
Donkey anti-rabbit Alexa647	Fisher	A31573	1:500
Donkey anti-rat Alexa594	Fisher	A21209	1:500
Hoechst	Thermo Fisher	33342	1:2000
qRT-PCR primers	Forward	Reverse	Source	PrimerBank ID or DOI
Rpl7	ACCGCACTGAGATTCGGATG	GAACCTTACGAACCTTTGGGC	PrimerBank	31981515a1
Igfbp3	GGCAGCCTAAGCACCTACCTC	GCTCCTCCTCGGACTCACTG	Schmid et al., 2002 IJC	doi.org/10.1002/ijc.10874
Cst3	TGAGCGAGTACAACAAGGGC	GGCTGGTCATGGAAAGGACAG	PrimerBank	141803473c1
Mxd4	ATGGAGCTGAACTCTCTGCTG	GTGAAGACCTGTTGTTCGGGG	PrimerBank	31560566a1
Sparc	GAAGGTATGCAGCAATGACAACAA	TTCGGTCAGCTCGGAATCCA	Song et al., 2010 Biochem Biophys Res Commun	doi:10.1016/j.bbrc.2010.05.033
Id3	CTGTCGGAACGTAGCCTGG	GTGGTTCATGTCGTCCAAGAG	PrimerBank	162417969c1
Ctsd	CGATTATCAGAATCCCTCTGCG	GGTCTTAGGCGATGACTGCAT	PrimerBank	21450788c1
Dcxr	AAGATCCGTGTGAATGCAGTAAA	CATGGCCTTAGCTTTGTGGG
Mrps6	CGAGGAGCCATAGTGAGGAAC	GGAGCATAAAAATCCACCAGGA	PrimerBank	13620887a1
Fth1	CAAGTGCGCCAGAACTACCA	ACAGATAGACGTAGGAGGCATAC	PrimerBank	6753911c1
Slc5a3	GGCAGCAGACATTGCCGTA	AATCGCCACCCAGGTCATAGA	PrimerBank	161016758c1
Malat1	GCAGTGTGCCAATGTTTCGT	GCTGTTTCCTGCTCCGAGAT
Chst2	CGCTCACTCTCGCATGGAC	GGTGAACACATACACCAACTGC	PrimerBank	157266318c2
Scn1b	CACCAGCGTCGTCAAGAAGAT	TCTGACACGATGGATGCCATA	PrimerBank	31981505c3
H2afj	AGCAAGTGAACCCGACAGAC	TTTTCGCTTTTCACCGACTT
Cryab	GTTCTTCGGAGAGCACCTGTT	GAGAGTCCGGTGTCAATCCAG	PrimerBank	6753530a1
Cdkn1a	TATTTAAGCCCCTCCCAACC	TCACCCCCAGGTAAGAAGTG
Tm4sf1	ACATCGGATACTCTCTGGTGTG	TGGTCCTCCGTAGCATACTTT	PrimerBank	6678762a1
Id1	CCTAGCTGTTCGCTGAAGGC	GTAGAGCAGGACGTTCACCT	PrimerBank	31077096a1
Ifitm3	CCCCCAAACTACGAAAGAATCA	ACCATCTTCCGATCCCTAGAC	PrimerBank	21539593a1
Col18a1	ACAGTTGCTGCCTCAGACCT	CAGTCAGGAGAGCTGGTTCC	Su et al., 2012 Cell Rep	doi.org/10.1016/j.celrep.2012.07.001
Emp3	AACACCACCACTCAAACATGG	AGAGGCCGGTAGCGTAGAA	PrimerBank	226437636c1
Ecm1	TTCAGACCAGCGAGAGATGAC	GGAGTCTCCGGGTTTGTGG	PrimerBank	358030287c1
Scg2	AAGAAGAGCAGCTCGAGCAGGCC	GGTACTGTCTGTTTGGGGTGTCC
Podn	AAATCTGAGGTCTGTGTACCTGC	GATTAGGATCTCGACGTTGCTG	PrimerBank	32526860c3
Ckmt1	GTGATCCAAGAGCGGCATAAT	CCAGAACGGATTTTACTGGCATC	PrimerBank	118129846c3
Perp	ATCGCCTTCGACATCATCGC	CCCCATGCGTACTCCATGAG	PrimerBank	11528520a1
Cend1	ATGGAATCCCGAGGAAAGTCA	GCCTGAGGCACCTTGGTATC	PrimerBank	218749877c1
Htr5b	TGCTCTCGCCCCGCTGCTTTTT	GCTCGGCGACGGGCTGTGAAC
Cpne7	CGGGACCCATTGACCAAGTC	CATACACCTCAAACCGTAGCTTC	PrimerBank	25470894a1
Ptprv	GTTGATGCCTTACAACCTGTGGCG	AGCTGCTTCACGCGCCTCTGTT	Doumont et al., 2005 EMBO J	doi: 10.1038/sj.emboj.7600769
Tcp11l2	GCCTGCCTGAACTTGCTAAC	CCAGGGCCTTGTTAACTTCA
Cgref1	CCAGTTTCCAGCAGGATGTT	GTCCAACCTTGCAACTCCAT
Gm10941	TGTACTTTCAGCTGAGGGCG	CCGGATGAGACCAAGCGAAT
Rrad	TCAGAGGAGGGCGTTTACAAG	TCAGGTCCGTCTTCTATACCAC	PrimerBank	114145496c1
Unc93b1	GCCCATGATTTATTTCCTGAACCACTACC	GTGTGCTGAGTCCAGTCTTGTTCAG
